# Homeodomain proteins hierarchically specify neuronal diversity and synaptic connectivity

**DOI:** 10.1101/2021.10.01.462699

**Authors:** Chundi Xu, Tyler B. Ramos, Edward M. Rogers, Michael B. Reiser, Chris Q. Doe

## Abstract

How our brain generates diverse neuron types that assemble into precise neural circuits remains unclear. Using *Drosophila* lamina neuron types (L1-L5), we show that the primary homeodomain transcription factor (HDTF) Brain-specific homeobox (Bsh) is initiated in progenitors and maintained in L4/L5 neurons to adulthood. Bsh activates secondary HDTFs Ap (L4) and Pdm3 (L5) and specifies L4/L5 neuronal fates while repressing the HDTF Zfh1 to prevent ectopic L1/L3 fates (control: L1-L5; Bsh-knockdown: L1-L3), thereby generating lamina neuronal diversity for normal visual sensitivity. Subsequently, in L4 neurons, Bsh and Ap function in a feed-forward loop to activate the synapse recognition molecule DIP-β, thereby bridging neuronal fate decision to synaptic connectivity. Expression of a Bsh:Dam, specifically in L4, reveals Bsh binding to the *DIP-β* locus and additional candidate L4 functional identity genes. We propose that HDTFs function hierarchically to coordinate neuronal molecular identity, circuit formation, and function. Hierarchical HDTFs may represent a conserved mechanism for linking neuronal diversity to circuit assembly and function.
