## Supplementary file 1 for "Homeodomain proteins hierarchically specify neuronal diversity and synaptic connectivity"

### Sheet: Sheet1
	L4_48hAPF	L4_60hAPF	DamID
CG17778	3.85183	1.7098	4.1
Appl	13.5383	12.2257	4.28
CG3655	3.7422	10.0618	2.68
CG14795	1.75019	4.17737	3.36
Unc-76	2.08266	1.80128	2.98
csw	3.93664	4.18946	2.74
sgg	5.11381	7.52073	3.74
dnc	11.3498	11.4918	3.71
kirre	39.573	27.9412	4.6
Mnt	2.67501	2.44233	4.26
ctp	6.21242	7.19786	2.81
SK	58.7078	79.6097	3.98
CG15894	3.30831	3.31083	3.78
CG4297	0.909922	2.00756	3.24
galectin	1.91977	2.13508	3.51
ND-15	2.59434	2.92584	3.55
CG5059	2.40157	1.24343	4.25
CG32428	0.26824	3.25655	3.89
skd	5.62257	4.97855	4.27
VhaM9.7-b	2.44653	2.48397	2.69
Rm62	4.29958	5.7522	3.25
RpL13A	15.1362	13.2048	2.94
corto	8.55669	13.2113	3.45
CG1090	1.44077	2.33141	2.84
Rtnl1	8.15452	16.8293	3.44
CG13784	1.96454	2.18322	3.29
cdc14	2.47593	2.76152	3.57
Cka	2.39608	2.03521	2.58
CG7781	17.7858	20.9819	3.8
Btk29A	4.74139	2.16755	2.82
CG8086	0.273244	4.14036	2.57
tai	2.06849	2.11357	3.3
Trx-2	4.00017	5.73669	3.71
Pka-C1	7.70608	7.14889	3.51
Nckx30C	31.9656	30.3165	4.09
bsk	2.43885	2.47869	2.65
CG33129	1.66585	2.1265	4
kek2	33.8017	29.1902	3.56
crol	4.99055	3.17348	3.94
CG6770	10.2987	6.34815	3.71
nAChRalpha5	3.29404	0.270082	2.72
CG33090	3.68737	2.20584	2.88
crp	4.195	2.52681	4.75
beat-IIIb	13.6241	5.51496	4.2
BicD	9.69084	5.75023	3.07
MESR3	2.45795	2.68676	4.27
brat	6.30999	3.87497	3.61
tj	1.76024	2.26344	3.58
Lar	7.50105	6.21434	3.39
sNPF	39.456	1.81794	3.38
spir	4.52546	3.13221	4.02
twit	25.3011	56.629	4.08
CG9336	4.94615	17.0638	4.08
sky	5.96953	10.7364	3.24
nrv3	46.0545	61.317	3.04
alphaTub84B	6.46654	8.99769	3.34
grn	20.6386	12.776	4.52
pum	12.2674	11.2521	4.28
CG16779	3.10061	3.29298	2.68
CG8500	1.55258	2.15461	3.54
Teh1	11.5656	10.0138	2.59
CG4596	1.00398	2.15097	2.8
CG12594	30.7236	26.7347	3.61
Jupiter	16.4354	23.1563	4.36
Lk6	2.88732	3.35921	4.34
CG9813	11.201	24.3293	2.98
His4r	33.6856	31.463	4.41
eff	4.75385	5.81197	3.85
Atx2	2.69198	4.80719	3.38
alpha-Man-IIb	1.33425	5.13617	3.94
Sap47	53.7277	44.328	4.09
beat-IIb	1.6476	7.10282	4
beat-IIa	2.92851	12.3574	2.8
CG7985	2.87383	4.91698	3.48
14-3-3epsilon	28.9546	20.5925	3.3
CG18598	15.2011	40.7015	3.3
ATPsynD	4.65709	6.29608	2.64
Syp	7.5277	8.74164	3.92
Ktl	2.69901	1.81224	2.68
E2f1	2.02267	1.65061	3.94
glec	1.18086	3.23866	2.56
Nrx-1	8.77045	7.2526	3.09
klg	2.3599	0.595381	3.87
Cow	2.47732	7.43624	4.15
CG4467	8.87317	3.88465	3.66
beat-IV	15.9072	22.4927	2.6
CG31140	3.06824	2.24497	4.19
Pli	3.03411	2.0841	3.92
mask	2.6047	2.04328	3.4
Syx1A	15.974	12.7511	3.28
Rox8	3.6385	6.64255	2.76
nAChRalpha1	1.97985	3.31087	3.58
tok	4.5892	3.9382	4.05
tnc	3.45996	1.3148	4.7
msi	26.1593	24.461	4.36
Tsp96F	3.61104	2.84962	3.29
amon	1.10367	2.08293	2.9
CG6051	0.297701	2.2719	4.12
CG5934	2.32866	2.30089	2.76
side	3.15332	0.632227	3.78
beat-VI	2.60295	1.02947	4.51
Hrb98DE	4.1274	2.74351	2.82
Apc	3.00963	3.47762	2.82
CG11873	2.03132	0.963787	3.12
Fer2LCH	10.1044	6.41314	3.37
Fer1HCH	5.41863	4.31624	3.37
jdp	4.86937	46.5989	4.24
CG12054	1.92382	2.00051	3.57
ATPsynC	19.6504	23.6966	3.87
CycG	6.32049	6.68345	2.78
RpL6	8.31456	8.16905	2.78
RhoGAP100F	5.5486	5.72385	4.25
EcR	1.07314	2.73435	3.76
CG13868	1.94242	2.37936	3.58
sano	7.77807	28.5888	3.7
5-HT1A	3.82442	1.32282	2.95
Hs3st-A	4.28613	1.80868	3.81
CG30116	1.32462	3.67623	3.49
pigs	3.44159	4.58093	3.38
UbcE2H	1.40046	4.09932	4.17
fs(1)h	7.67684	6.90817	3.35
Smox	2.36376	1.87009	3.6
CG10527	1.65174	3.32859	3.51
CG10082	4.21259	2.97083	3.77
HmgZ	10.0508	12.0978	3.41
CG15673	1.05445	2.76425	2.92
Sdc	4.21622	3.29236	2.75
HmgD	2.11242	1.36014	3.41
SP2353	5.68622	7.12923	3.69
Lis-1	3.38628	2.29659	3.81
Flo1	3.52855	4.02007	3.53
igl	31.3776	33.8857	3.04
chn	6.54732	5.4525	3.92
mspo	2.6594	2.65188	2.63
mam	10.8062	6.47533	4.3
Prosap	5.06849	12.5802	3.91
shot	0.805925	2.13771	2.94
CG6329	23.1047	31.1415	3.78
Cam	73.364	67.8111	4.15
Oda	13.7398	15.6316	3.99
CG9005	1.44381	3.37093	4.23
metro	4.94512	5.66009	3.59
Rab3	2.01917	1.84469	4.04
KCNQ	5.37943	1.66483	3.6
CG2269	5.05271	5.24625	2.62
Pka-R2	7.55208	6.41562	3.86
CG1688	14.4168	1.82548	3.47
Mmp2	81.868	61.9322	3.69
Drep2	3.20586	4.74541	3.63
Cirl	4.80717	2.54148	2.79
LRP1	4.18697	1.9667	4.14
pnut	6.45086	4.567	4.39
CG14757	2.12826	2.13468	3.04
CG12769	0.858732	5.79098	4.17
Drat	2.05267	1.77507	2.88
Dscam1	7.84295	1.48873	4.25
onecut	2.99486	2.89595	3.62
Asator	2.80179	3.07383	3.68
dpr7	3.14236	4.49629	3.29
CG31997	8.17395	10.8679	3.7
tutl	7.78281	8.59356	3.74
Shaw	2.04963	2.72889	2.55
Gdh	2.40475	2.90736	3.49
Atpalpha	54.9503	74.5745	3.91
Sh	31.8277	22.0257	3.94
CRMP	2.75792	1.3873	3.68
MESK2	4.1715	11.3297	3.54
CG1677	2.07181	1.84242	3.47
CG32206	3.80809	1.61501	3.89
osp	3.88795	2.58241	3.89
Ca-alpha1D	2.19352	2.88369	2.84
l(1)G0469	1.25739	2.23593	4.19
Tob	2.56309	4.51587	4.15
CG9170	2.30244	1.60828	3.46
Rim	28.9292	7.43287	3.59
Rbp9	6.87018	6.50143	2.54
svr	2.2001	2.07609	3.34
dpr1	23.2382	0.77705	4.01
emc	8.66679	5.52456	2.98
slo	19.0254	22.262	3.61
jim	24.9847	37.9627	3.75
zfh2	2.5203	1.27305	4.23
mav	3.5981	4.82715	3.96
Ptp99A	10.7104	14.7534	4.35
cpx	16.5017	31.8335	3.91
Syn	4.3784	3.38929	3.93
dac	6.00137	4.22182	3.01
trx	3.56712	2.52703	3.54
rdgB	2.62538	15.306	4.42
stan	2.03703	0.25311	3.29
CG2082	16.9221	7.32435	3.15
Syt7	6.28542	6.49238	3.89
unc-13	22.5993	20.6795	3.69
gw	5.81319	5.9295	2.87
IA-2	0.459416	2.69118	3.17
mtd	2.99053	3.69222	4.51
CG33639	8.36299	8.44371	4.58
CG7971	6.27296	10.3534	3.62
CadN	3.53922	1.75514	3.83
CHES-1-like	2.60643	4.29058	3.76
shep	66.1527	33.4994	3
dlg1	5.63952	5.97021	3.29
fax	21.4461	13.5963	4.11
SIFaR	1.27231	3.48112	4.01
Dyb	2.31688	4.48819	2.88
sm	8.08752	6.01119	2.7
GluClalpha	5.93515	12.5009	2.58
Tina-1	14.7641	9.76312	4.45
bsh	9.78954	7.99085	2.51
RSG7	1.74446	2.05023	2.97
spen	15.0502	11.4163	4.26
Dyrk2	1.19393	4.73128	3.31
CG17816	64.8857	32.7739	4.04
Octbeta2R	0.669423	3.01562	4.42
Mid1	5.98317	7.77688	3.82
CG14274	0.122429	2.28082	2.54
SkpA	5.15605	4.7904	3.17
nAChRalpha6	2.65667	1.39377	3.73
CG3257	2.12624	5.01046	2.66
Lcch3	2.69834	5.77475	3.81
dpr13	10.2555	5.3738	2.69
Frq1	10.4377	31.3123	2.53
Hers	4.62403	2.86802	3.91
Nlg3	15.9107	29.2808	3
rl	4.66362	4.20897	2.82
shakB	90.4262	17.9559	4.42
Fili	1.6368	4.52746	4.18
CG34370	3.621	3.18209	2.68
dpr12	5.46484	6.13012	3.44
Epac	2.94138	0.859562	3.93
CG34401	5.61481	6.34864	3.75
pan	20.2494	21.4777	3.79
Snoo	8.14145	1.37119	3.18
Ubi-p5E	7.34917	11.2016	3.65
fne	38.5635	24.5361	3.12
jeb	11.2306	2.09784	3.8
Pvf3	18.6504	1.16934	3.43
stv	2.74117	11.96	3.76
chinmo	4.17022	3.97163	4
vari	0.604086	2.14044	4.24
gish	5.09502	4.86519	3.76
Octbeta3R	3.21491	2.33552	4.36
futsch	12.7863	16.888	3.77
mmd	13.6735	10.3228	3.61
Ndae1	3.38499	6.97711	3.98
CG42258	3.15456	2.45659	3.77
CG42260	5.82341	2.29663	3.51
mnb	2.89216	2.31571	2.76
Pde9	8.6812	11.6309	3.6
corn	0.937885	2.26135	3.92
Nedd4	0.964526	2.22381	2.61
bun	27.8686	66.4872	4.63
CG42337	1.64907	2.83112	2.97
CG42339	9.18524	11.1715	4.01
CG42340	3.49363	2.28092	3.27
CG42342	10.112	0.484553	3.74
DIP-beta	10.4736	7.70334	3.62
brp	27.3711	17.8518	3.3
Mob2	2.69155	2.32434	3.45
CG42402	2.5594	1.85473	4.08
Ca-beta	2.77538	1.54388	3.5
Dys	4.54209	2.7618	3.75
elav	5.21998	5.09199	4.06
Diap1	3.37823	2.82438	3.89
CG42541	20.7432	30.1812	3.19
Mp	5.75451	5.21777	4.84
2mit	3.89403	2.29384	3.29
Rbp6	83.6892	56.5513	3.7
Atg1	1.7445	3.62432	3.66
Ubr3	2.44632	2.62528	3.42
inaE	1.39661	2.55404	3.67
CG3638	3.44477	2.06713	3.04
rdgA	14.3503	33.1304	3.98
ps	55.4073	138.478	4.41
RpL8	13.1589	11.6757	3.79
CG42700	2.42525	2.08806	3.39
nej	3.24841	3.13678	3.22
nocte	12.6862	15.2106	4.14
Ank2	3.52292	4.57697	3.27
Trf2	3.48154	6.40052	3.3
kcc	1.60852	2.58565	3.3
CG42748	2.85522	3.32761	2.7
Bsg	9.78795	10.5478	2.67
east	2.43493	2.76986	4.29
CG9932	13.8765	15.9719	4.19
Tl	4.74778	7.40609	3.5
Rbp	6.17331	10.8477	2.95
cic	17.3663	7.88532	3.69
Vha16-1	13.1688	15.2567	5.22
mub	28.1304	22.7605	4.15
AGO1	14.2077	14.2362	4.09
Fs(2)Ket	2.3029	2.57026	3.53
Gfrl	2.18391	10.0721	3.06
psq	4.50077	5.64412	3.51
DnaJ-1	4.59363	3.45261	2.98
cac	42.1514	55.6294	4.5
CG34377	12.8617	1.48774	3.95
Dscam4	5.95651	1.54826	4.44
bel	2.27176	3.43364	3.19
Cngl	26.7905	35.1756	4.08
CG11000	2.27113	4.21115	3.27
hts	2.09011	2.46178	4.78
Tet	7.68529	5.81413	3.57
hppy	4.67225	8.89712	2.99
sqd	5.9038	5.62552	2.86
Ih	11.5681	29.607	2.82
px	3.47271	1.80528	3.16
Liprin-gamma	0.689327	2.13481	4.34
CG33143	0.903115	3.57246	4.13
miple1	25.6632	18.1112	3.13
klar	4.05804	2.91125	3.4
CG43658	17.4842	1.2648	3.35
COX8	5.10398	7.71305	2.69
esn	2.24602	0.0312703	2.88
CG43736	3.80185	3.84352	3.2
cpo	19.0429	8.93656	3.46
dysc	10.886	9.02828	2.7
Slob	1.94892	4.68798	3.93
Sxl	6.56421	9.96217	3.65
orb2	10.8927	11.7059	2.6
CG43867	2.16814	1.72818	3.68
Eip93F	14.7072	14.2426	4.28
rdx	1.12061	2.80933	3.96
gpp	5.69527	4.7482	3.52
Hr4	44.02	4.04146	3.33
CaMKII	7.81043	10.5497	2.74
Pde1c	12.4573	16.5703	3.55
RapGAP1	12.4324	6.33855	3.82
CG44153	0.566403	2.63338	4.13
Cdep	3.33524	2.71013	3.9
l(3)neo38	8.08394	6.63645	4.16
pAbp	17.496	14.0093	2.71
Smr	6.76055	5.19101	3.75
CG44838	4.48922	3.54301	3.69
CG45002	3.08738	3.20853	4.01
Pde8	2.10214	7.46494	3.51
CG45050	5.54141	5.20033	2.64
AstA-R1	2.09144	13.4981	3.33
stai	4.1748	3.50539	4.65
kis	4.60598	5.0399	3.4
tau	6.59093	6.41216	4.57
Hsc70-4	7.54642	10.7691	3.86
Ten-a	64.4125	23.541	3.85
mamo	16.388	12.9095	3.95
Ggamma30A	15.5903	13.1228	3.54
Glut4EF	16.8139	15.6395	3.82
CanA-14F	6.07486	5.83305	2.73
ap	4.83032	3.16635	4.19
VAChT	4.34906	4.6658	3.53
InR	3.52004	1.24131	3.58
lola	14.4836	17.0886	4.61
Vha26	3.36726	3.55051	3.02
betaTub56D	3.17008	4.80078	2.8
sbb	5.21911	4.93631	4.01
para	29.9857	36.1772	3.77
Pdi	4.46388	4.48587	4.1
scro	9.7831	9.36433	3.87
CG13917	4.44201	5.28624	3.52
CG13920	14.5711	15.6502	3.95
GC	2.82766	0.245078	4.08
CG13928	3.70917	4.0761	4.08
Pxn	12.3487	5.52449	3.81
Spn	9.51738	2.3746	4.39
FMRFaR	15.744	15.0107	3.9
CG11486	4.03621	1.85802	2.79
prominin-like	3.52155	3.01625	4.66
sty	2.2855	0.27115	4.03
Eip63F-1	2.98675	3.35546	3.38
CG32264	4.19531	3.62431	2.61
Teh2	4.42747	7.26918	4.02
Chd64	18.3861	5.22297	2.9
DOR	3.82774	3.29499	3.3
DopEcR	4.18239	8.32036	2.62
CG15202	0.495708	14.7516	3.83
Tomosyn	1.81519	3.57725	3.26
CkIalpha	4.47082	3.66863	3.26
CG4404	0.545853	2.36527	3.02
Pdcd4	13.278	11.2059	4.11
rut	4.69611	14.7032	4.52
CG8916	1.20964	6.81175	3.81
Cyp1	12.8298	19.6809	3.31
CG12991	1.41978	3.53903	4.02
CG7378	0.54121	3.85366	4.09
CG14207	1.9174	2.96242	3.86
nkd	2.56471	1.91807	3.25
ftz-f1	1.31718	25.3592	3.89
CG13698	8.79337	4.03694	4.09
Eip75B	31.707	12.3757	4.27
Oatp74D	3.37368	3.20027	3.65
Pep	2.48081	3.06795	2.87
CG18265	3.38973	5.37816	3.07
Abl	2.04337	1.14161	3.72
TMS1	2.53719	1.61283	4.11
CG13055	3.56867	2.49927	3.03
CG5151	13.221	9.36167	2.82
CG5830	5.02664	2.10922	3.52
RhoGAP71E	2.8116	2.05011	3.29
FucTA	4.06987	6.33441	3.6
CG9628	2.67411	2.98524	2.59
tna	9.59323	10.0405	3.48
CG8108	2.05624	1.49314	4.25
path	3.38562	0.576332	3.58
Rdl	68.7994	30.1705	2.61
Argk	5.83962	3.0375	3.98
Gug	4.39333	2.16258	4.72
rhea	0.831486	2.21561	2.96
nmo	2.1971	1.55876	2.74
syd	2.95314	2.21892	3.84
Pdp1	7.38407	9.483	3.99
sfl	2.05084	0.328895	3.44
Cyt-c1	2.79545	2.44364	2.56
slgA	4.01999	3.59584	3.87
tty	12.0269	6.13701	3.52
CG32521	3.47549	8.59835	3.4
Traf4	3.69144	0.964619	3.64
RpS21	4.36693	3.98433	2.71
lilli	2.73888	1.97152	4.13
Bacc	32.6329	24.4089	4.05
Rab5	1.58189	2.00605	3.02
Eno	1.69306	2.66804	3.57
CG4341	2.82717	0.636462	3.07
