## Supplementary file 2 for "Homeodomain proteins hierarchically specify neuronal diversity and synaptic connectivity"

### Sheet: Sheet1
	L4_48hAPF	L4_60hAPF
RpL10	14.4146	17.1758
RpL36	18.8479	18.1249
CG13364	2.54643	2.54924
sta	7.84853	8.67844
CG14818	2.91922	2.72769
ND-B14.5A	1.97163	2.66053
CG2865	3.58536	2.14135
rst	11.154	3.18731
Vap33	5.18249	5.77875
CG3556	2.77546	4.63058
CG32767	6.02793	5.7727
CanB	4.04506	3.89742
RpL35	7.42023	5.447
RpL7A	8.82197	8.44329
ND-B16.6	4.00028	4.99173
RpLP1	14.1927	12.3287
ND-39	1.98125	2.53511
Pitslre	1.61299	2.05259
cmpy	2.50766	0.231841
CG32441	2.33424	1.98673
Atox1	4.94814	5.0158
RpLP0	5.44148	5.66929
Arf79F	4.29736	4.49786
Xe7	2.27476	2.24637
elm	1.5457	2.18947
RpL35A	8.38507	8.16712
CG9775	2.1087	2.04511
ND-13A	1.9756	2.16846
cype	5.67127	7.77811
Ncoa6	2.27308	2.19584
CG14024	1.52568	2.28466
CG14015	2.36747	2.71251
eIF4A	13.4059	10.0354
COX5B	5.35733	6.33106
Hrb27C	15.8744	17.8598
mts	4.96967	3.92041
RpL36A	13.4781	11.8704
Rack1	6.45399	5.96027
Scgalpha	2.68722	1.66011
Sema1a	22.0384	21.4218
SoxN	5.24048	4.64703
Gdi	2.83969	2.18905
Trp1	2.66454	2.39549
RpL7	9.79579	9.20477
dpr19	2.08941	1.84547
RpS27A	15.8541	15.8389
Ip259	2.44072	2.85211
Cdk5alpha	1.60826	2.03977
Rsf1	5.35554	4.67244
CG5676	3.69511	3.78807
TTLL4A	2.11392	3.76723
RpL9	11.6781	9.67481
ATPsynG	7.76679	11.7392
ND-B22	2.39665	3.48421
RpL24	17.1487	14.0729
Rab14	2.58831	2.21823
GABA-B-R1	3.5531	2.94704
vig	3.18949	3.50141
ND-B17	1.98042	2.15547
CG4587	4.00199	6.99416
BuGZ	2.01119	2.06544
CG6115	2.34199	3.09071
CLIP-190	2.20121	2.2312
Hasp	1.56249	2.79381
COX4	8.57063	9.51554
CG31676	4.45614	0.22988
CG9338	0.123114	2.43843
Tsp39D	5.31251	4.88475
CG10098	3.24829	1.79075
Syt4	5.25444	4.58075
CG1943	12.479	7.63731
Ref1	2.41564	2.08945
CG2993	1.77935	2.69491
COX7A	8.34131	11.0659
IscU	1.54145	2.17497
ATP6AP2	3.05836	2.99876
D1	3.08846	2.71367
RpL34b	6.92475	6.70261
Calr	3.46856	1.94162
mura	2.62185	3.32555
CG12817	2.54577	2.0304
Tctp	6.23549	6.48327
RpL3	7.86882	7.46641
SdhC	1.8827	2.51985
RpL24-like	2.20195	1.82208
COX5A	6.0695	7.66832
Hsp70Bc	9.15516	8.65329
Vha55	1.61117	2.08909
lncRNA:alphagamma-element:CR32865	7.90691	4.01772
rin	2.31581	2.79853
ATPsynE	6.36817	6.77999
UQCR-C1	2.87383	3.26656
VhaPPA1-1	2.34777	2.3926
ATPsynO	5.00007	6.77621
CG5903	1.57977	2.15975
Arl6IP1	2.66615	2.77191
CG17556	1.71739	2.32633
CG14321	2.53693	2.20755
eIF1A	5.9696	5.35902
Dlc90F	2.16865	2.48366
CG14312	4.0749	3.48111
Ssdp	4.01254	4.06367
NP15.6	1.69357	2.69682
euc	1.60564	2.87593
Dl	2.58519	3.83873
unc79	2.42996	3.10264
RpS20	12.1662	11.3954
RpS30	15.4249	16.5857
CG17270	4.02592	2.7655
Rab11	2.11507	2.1712
lncRNA:Hsromega	36.108	41.6004
AP-2sigma	5.23577	4.41338
Sar1	2.27137	1.71919
AdipoR	2.36213	1.56678
RpS3	12.375	12.2614
ATPsynCF6	5.89413	6.64739
SdhD	3.06448	4.10074
AP-1sigma	2.38641	2.64086
lncRNA:CR31451	4.43861	6.49547
eIF4EHP	9.63339	8.55982
Hsp68	12.2216	13.3929
Pp1alpha-96A	2.71948	2.79515
REPTOR	3.41308	2.16092
RabX4	2.66436	3.42005
veli	2.33573	3.34306
RpS27	12.624	10.3893
RpL27	9.8854	8.26462
CG31323	0.511027	4.38037
His2Av	7.53755	9.01842
Tsp97E	4.81771	4.85672
wdb	5.87888	10.8066
RpL4	6.61726	5.2606
Pkc98E	4.05203	4.32891
Cisd2	3.73401	3.93168
jus	34.3192	38.0902
ATPsyngamma	4.56573	4.39957
CG31030	6.30059	6.99957
RpL32	15.189	12.9242
eEF1alpha2	7.06026	6.96296
awd	2.30097	3.69467
eEF2	2.38692	2.43028
RpL21	18.0354	18.5763
Fis1	3.90307	4.6793
Rab2	4.85027	3.75811
Eb1	2.13283	2.27378
Tsp42Ee	2.74276	1.30773
RpS18	19.2754	14.6893
RpL11	8.438	7.25036
CG15097	3.75106	0.323809
lolal	4.71844	3.86243
RpL18A	11.578	9.44181
RpL17	10.1725	12.1519
CG14431	1.66216	2.08809
RpS14a	13.4633	12.4926
RpS14b	3.34374	2.42795
mahe	4.30731	4.84721
CG33181	1.90291	2.37167
mei-P26	13.2673	21.3578
RpS28b	15.6803	15.7788
ATPsyndelta	4.26528	4.20751
Atg8a	5.19296	6.58609
CG10543	2.59369	2.39874
RpL29	4.06156	3.82087
ND-B12	1.78994	2.77567
RpLP2	11.3814	12.0458
Pgant9	5.24037	5.51167
Alk	8.36853	6.11634
RpS15	15.5775	13.687
Rho1	2.09479	1.74084
Mlf	2.86469	2.49883
Vha36-1	3.82891	4.57465
ND-B15	1.74206	2.71005
Spred	2.4169	1.21698
jef	1.12297	2.38692
Sec61beta	1.80627	2.56072
cg	3.07361	3.8421
RpS23	13.0704	11.2209
Cp1	3.50807	2.01473
CG17716	5.49341	17.9668
CG3955	2.34271	3.6628
bic	2.70948	2.98445
Drl-2	2.04135	4.46811
Galphaq	2.95616	2.93952
RpS11	14.3518	13.9891
ND-B14	3.34105	4.4141
Galphao	3.13185	2.70867
Hr3	9.6288	5.36759
COX7C	4.07574	5.22614
Ggamma1	9.23225	7.62409
Obp44a	37.0316	16.6055
CanB2	3.25585	2.29033
Gdap2	2.14776	4.74687
Tsp42Ej	4.08022	2.32454
CaMKI	2.67302	3.34047
Ephrin	2.64094	2.67684
CG11360	4.26741	3.2522
Thd1	2.9974	3.53379
bip2	5.3011	5.94512
lgs	2.2274	2.44214
CG32850	1.93652	2.69907
Hcf	1.46701	2.1456
NfI	1.7731	2.32831
Arl4	2.40735	2.24846
Ank	2.15435	2.09579
RpS3A	9.80615	8.93844
ATPsynbeta	15.8278	11.5412
Arf102F	2.25154	2.52401
pho	2.0423	1.98587
CG32017	2.15793	1.71816
Cals	6.92395	5.96311
Actbeta	1.90634	2.05251
CG11076	1.51307	2.19529
MED26	4.02501	3.72192
alt	1.77557	3.30351
RpS7	12.4016	10.1865
anne	4.57067	5.45886
Dhit	4.91686	5.83246
Caper	2.9646	3.94503
CG30423	4.16988	2.6576
wry	12.4995	4.37922
CG32809	2.30261	1.57586
Pura	2.07439	3.22279
tacc	2.25647	3.29591
Tm1	2.78852	2.04321
arm	4.46877	2.93815
Pur-alpha	3.30237	5.61111
scrt	19.8064	12.9404
CG12605	13.0848	9.53787
DIP1	2.4685	3.04188
ND-MLRQ	4.04918	5.48381
gus	2.66087	2.37843
Lamp1	2.85635	3.69674
ND-20	2.21156	2.04517
CG31712	3.22846	3.26886
RpS2	8.04259	9.06776
eIF3i	2.28135	2.30301
PNUTS	2.59256	1.91625
B52	3.09549	2.91098
CG11155	3.93337	4.49079
7B2	6.97098	11.5965
14-3-3zeta	8.79465	16.2953
ewg	4.14871	3.42394
nonA	2.14367	2.44657
chrb	92.2997	81.0031
CtBP	4.27654	3.98634
RpS8	17.3766	16.4739
DCP2	3.10368	3.2407
Cadps	8.96772	9.69832
tral	1.79643	2.22053
His3.3A	2.6313	2.68514
ND-ASHI	2.10121	2.22414
spi	2.96679	1.39339
hth	2.00842	1.56237
snRNA:7SK	4.12986	4.36719
RpL41	8.33224	8.79941
Neb-cGP	3.58337	5.025
RpL14	12.8207	13.837
loqs	1.85636	2.42032
RpL13	11.4384	11.2109
TM4SF	6.09051	7.03848
His3.3B	22.6775	24.6157
CG8188	2.70223	4.83001
RpS13	11.546	10.7334
Df31	7.72426	6.64846
CG3662	0.591792	2.15721
Ubi-p63E	2.44918	1.64284
porin	8.78988	11.1385
Sirup	8.56508	4.47891
NAT1	3.06761	3.7381
PlexA	3.32219	2.61054
Dyrk3	4.54384	4.81457
PIP4K	3.97882	5.3286
mt:ND2	4.05255	3.311
mt:CoI	116.054	102.138
mt:CoII	141.519	113.726
mt:ATPase6	89.2175	74.1887
mt:CoIII	155.494	122.708
mt:ND3	13.2369	15.0559
mt:ND5	9.20719	8.23811
mt:ND6	14.3621	12.1804
mt:Cyt-b	62.1828	55.3774
mt:ND1	5.17553	4.5874
mt:lrRNA	64.2165	57.354
mt:srRNA	2.756	1.88865
CG40228	3.29333	3.51068
RpL15	33.2469	28.2398
side-VI	6.1911	0.326642
CG34136	3.32197	1.48431
CG34155	7.92353	0.654581
Nipped-B	3.98795	3.3749
CG14464	3.15236	3.52637
RpL5	6.94267	5.09581
RpL38	11.8585	10.5182
Snap25	3.53219	6.16034
CG40045	4.22786	3.15098
CG17454	2.2192	1.57268
CG41128	1.62801	2.17581
MFS17	2.19878	2.12638
CG40498	4.92975	3.72393
CG34159	2.15738	2.5174
smal	12.9833	3.68247
kmr	3.56723	12.4037
Not1	3.33604	2.94515
ND-MWFE	1.87891	2.01524
Zdhhc8	2.11765	2.03147
28SrRNA-Psi:CR40596	10.0835	10.4823
lap	1.92215	2.46041
RpS25	16.4201	15.8892
side-VIII	0.53248	3.29586
l(3)L1231	2.03165	2.56729
RpL30	4.35338	3.5653
nAChRalpha7	4.6392	2.06194
Nacalpha	3.70579	4.13897
Rab26	2.60076	3.25038
kra	4.05952	4.89293
beta-Spec	3.94756	2.3448
alpha-Spec	4.28307	3.53872
alphaSnap	5.19437	4.61547
UQCR-C2	3.53384	3.60936
roh	5.35438	6.80942
glo	2.35871	2.55304
CG42268	3.40854	2.10137
cno	0.81185	2.11485
PMCA	8.6077	7.31388
Nost	2.0121	0.800112
mtgo	2.03172	2.28027
OtopLa	15.9183	8.81325
UQCR-11	4.67354	4.45895
qvr	7.08953	9.90894
eIF4G2	3.0946	2.50046
Chchd2	3.07171	4.73235
Gprk1	4.70828	5.24448
p120ctn	4.0114	3.53443
dpr21	3.19041	2.85647
stj	4.41504	5.72371
Syt12	6.94353	4.81278
Alh	3.07752	1.60407
kug	4.0829	0.196518
RpS6	11.4933	9.6737
RpS24	8.04147	7.65869
RpS26	14.9458	15.5629
RpS29	19.1925	16.287
RpL37A	14.4866	11.8185
SLO2	1.37208	2.88012
Msp300	2.19858	4.38396
Ca-Ma2d	3.54402	8.0434
lncRNA:CR42862	13.2043	13.3299
RNASEK	6.516	8.14708
uex	3.21487	2.61377
bru2	0.137275	3.76867
FoxP	4.58825	4.38372
Vha14-1	4.74806	7.27365
Mdh2	2.77018	3.04689
dtn	6.14914	5.56991
mbf1	2.43032	2.76553
eIF4H1	1.86222	2.03305
Mdh1	2.04951	2.58901
mt:ND4	9.49296	8.43068
CG43324	5.60091	8.60747
SP1029	1.85662	6.29784
Unr	13.1092	14.3313
CG31688	2.26026	3.26374
qkr58E-3	2.19658	1.95624
RpS16	12.5452	11.2386
blw	8.68935	8.61744
RpL23	13.3403	13.1938
CG2852	9.15294	4.53403
CNBP	2.46684	2.86037
CG13551	5.62672	5.05413
levy	5.90107	9.66484
CG5554	2.94848	0.596666
Galphas	2.6448	1.92995
RpL12	18.9321	16.7216
RpL39	3.7184	4.25041
CG30172	9.17723	9.05788
CG13585	3.7734	3.93108
ND-19	1.40236	2.1582
ATPsynF	8.47564	11.5497
CG4612	2.76036	3.46581
gol	2.03023	1.80103
CG33229	2.65234	2.51036
Hipk	10.355	4.87581
CG12038	2.75053	2.06843
fok	4.60227	4.17499
CG17684	1.97975	2.47853
Tim17b	3.7269	3.30088
CG43737	3.08686	1.67252
Flo2	2.88214	2.35615
CkIIalpha	2.81164	2.6792
hwt	4.08483	3.33489
PsGEF	3.63289	1.33637
ens	1.49224	2.20693
lncRNA:CR44024	4.07256	3.83786
AP-2alpha	1.6447	2.05425
smt3	7.17169	6.25136
Pcf11	2.73378	1.95155
Nrg	6.65706	1.70178
St3	2.28258	3.21726
Vha68-1	2.8802	2.80375
Ric	1.67157	3.03691
CG44774	3.28622	2.74941
rudhira	4.19368	2.90875
nAChRalpha4	2.71139	3.24567
CG45049	5.29371	5.96934
ringer	13.9528	6.80873
Svil	7.50738	2.94899
unc-104	2.90181	2.08411
asRNA:CR45600	1.23254	2.4469
CG32700	0.235873	2.93598
Yeti	3.49086	3.65563
Myo81F	2.13494	0.315271
lncRNA:CR46006	4.46343	1.74213
Frl	2.63597	1.60336
lncRNA:CR34335	5.67891	6.38517
Dsp1	2.86749	2.95172
SF2	2.53717	3.14537
Vha13	6.57163	9.95446
Tlk	3.59544	3.02839
Cyt-c-p	4.38376	7.83075
VhaAC39-1	1.81015	2.0149
Fas1	3.49836	2.18728
Rab1	2.20713	2.04692
RpS10b	10.0672	9.75592
RpL27A	16.4262	14.3809
RpL31	13.2224	12.5609
RpL19	15.4265	13.6979
eEF5	11.3321	6.85344
RpS12	11.1073	11.743
Had1	1.78307	16.7991
aqz	34.7739	36.4996
CG46385	4.26974	2.69224
l(3)80Fj	5.09686	5.27443
l(3)80Fg	5.48215	5.50314
ND-ACP	3.32043	3.81434
hfp	2.56515	3.14701
RpL23A	7.66636	6.69907
nSyb	14.5794	13.6708
CG12091	2.11189	1.75732
Rap1	2.27495	2.70077
CG32278	3.56475	4.82214
Hsp83	17.8302	13.5877
eIF1	2.78951	3.27526
Larp4B	3.08581	3.86633
RpL28	21.9519	19.449
CG32276	2.70677	2.68927
CG32267	2.12562	2.31683
enc	2.32031	2.43801
VhaM9.7-a	9.58272	12.2096
CG15012	3.95169	2.98725
nAChRbeta1	4.21141	3.02496
sesB	8.35509	12.5745
Hsp60A	1.71746	2.37552
CG11752	1.44178	2.55109
CG11699	2.66422	2.67361
bif	2.21434	1.36042
Pits	4.41161	5.06636
Jafrac1	2.33511	3.13767
Rbp1-like	11.0396	7.85679
RpS15Aa	10.5883	8.13695
ben	2.77638	2.76271
ND-B18	2.11553	2.7387
RpL37a	16.152	15.579
Gbeta13F	20.126	18.2066
Gapdh2	1.97848	3.09246
shi	4.59271	7.02878
sun	2.22934	2.92719
UQCR-14	5.19908	5.79528
CG9919	2.07002	1.65396
RpS19a	7.67464	6.58321
RpS5a	14.2096	12.4944
RhoGAPp190	2.69547	2.64818
CG32544	0.927691	2.01601
Idh3a	2.6705	3.0347
COX6B	8.36982	11.0528
Clc	2.29432	1.8422
CG7646	6.30461	6.15679
Nca	2.88696	3.94845
Tom20	2.80349	3.73667
Gabat	1.7995	2.76018
RpL26	16.7119	15.1244
CG3961	3.73336	2.54027
Crtc	1.76433	2.70037
CG7630	4.79131	5.96753
QIL1	1.65999	2.4151
UQCR-Q	3.37348	4.18048
lncRNA:noe	231.906	485.436
sina	2.04425	1.68912
aos	4.03562	0.0297633
Agpat3	2.25935	1.87234
comm	4.72135	0.472975
CG7945	2.11164	2.6747
CG12355	0.781091	2.57029
Toll-6	6.86554	18.9051
CG9425	2.87993	2.91025
Mpcp2	5.00167	5.69616
upSET	2.3308	2.40071
CG11267	2.08049	3.2281
RpS4	14.6162	11.5943
ND-SGDH	2.47393	2.83505
RpL10Ab	13.9943	11.6423
CG18815	1.50624	2.09244
scyl	47.5771	43.9224
JIL-1	2.13809	1.40746
CG6310	2.12486	2.59422
ND-13B	1.75136	2.67714
Rbfox1	2.92055	0.929832
ATPsynB	5.58807	7.7641
RpS9	13.8303	14.0103
Hsp23	21.9351	17.7201
Hsp27	8.43917	6.0963
RpS17	9.54604	8.72495
Tat	2.39857	2.30574
eIF4E1	2.68348	2.52209
Hsp26	37.6331	36.6647
Hsp67Bc	32.6593	1.14853
Tsp66E	2.61349	1.06357
bol	7.50269	8.56581
Cds	2.04148	1.9324
BI-1	3.09528	3.19788
lqf	2.04453	1.54223
CG13685	16.3214	2.7623
RpL18	8.05896	7.10755
tow	2.07197	3.55878
CG10077	15.8027	11.8434
Sf3b6	5.18645	1.92429
fmt	1.28228	2.03562
CG15628	2.34411	3.2465
RpL40	17.8234	16.545
CG10019	3.88176	5.22353
Reph	2.86451	3.85761
ND-PDSW	2.40628	2.9809
ND-B14.5B	1.70127	2.27865
Syt1	13.0472	14.2816
ND-B17.2	1.85425	2.10738
oaf	3.42918	3.21118
Wdr62	7.66674	7.85374
RFeSP	2.8306	4.31926
