## Supplementary file 3 for "Homeodomain proteins hierarchically specify neuronal diversity and synaptic connectivity"

### Sheet: Sheet1
	L4_48hAPF	L4_60hAPF	DamID
CG17896	0.122964	0.162116	4.1
CG13375	0.392983	1.31436	2.68
Hmt4-20	1.27433	1.7443	3.17
CG14777	0.732475	0.510872	3.35
inc	1.02289	1.03022	3.36
Rbcn-3B	0.62192	0.799156	2.75
Sik2	0.864972	0.76011	3.44
ph-p	0.358687	0.368082	4.35
egh	1.09075	1.70616	2.8
CG3939	0.19641	0.290052	3.71
Rala	1.19197	1.52162	3.88
tyf	0.990282	1.36224	2.97
Fas2	0.420472	0.422797	3.5
CG12730	0.17799	0.708844	2.78
CG15771	0.245769	0.511377	3.47
CG15765	0.85283	0.203916	2.8
IntS6	1.91231	1.98058	4.55
CG4660	0.14975	0.327032	3.66
mab-21	0.358544	0.154946	2.99
Plc21C	0.423008	0.314765	2.96
CG3625	1.50602	1.50549	3.45
CG32432	0.118743	0.249046	4.2
siz	1.14648	0.960325	3.86
Eip78C	1.68002	0.328559	2.97
Ac78C	0	0.076063	3.87
ko	0.117166	1.40216	4.08
Cdk12	0.605766	0.6928	2.77
Rpn10	1.1791	0.873731	2.69
ppl	0.162367	0.155425	3.75
Csp	1.25756	1.75059	2.62
Ten-m	0.548874	1.74476	4.18
CG11523	0.141757	0.323121	2.62
CG7369	0.711996	0.353329	3.48
SPoCk	1.17733	1.41873	3.48
Rheb	0.752233	0.752941	3.68
Atg17	1.71315	1.62438	3.59
CG2182	0.875333	0.806979	2.66
MTA1-like	0.515712	0.373508	3.26
Spec2	0.337114	0.404774	2.94
Rga	0.782604	0.600958	3.58
Orco	0	0	3.44
CG12163	1.95621	1.57986	3.05
CG31523	0.0138341	0.0849822	2.98
CG32944	0.288321	0.180038	3.94
aux	0.306309	0.310603	3.46
CG4230	1.78801	1.9027	3.17
rau	0.0324453	0.0312703	4.06
CG9171	0.0705122	0.0293822	3.93
CG9135	0.155319	0.365045	3.27
CG13995	1.06983	0.731145	3.27
lid	1.41277	1.62842	3.62
CG11050	1.22221	0.594699	4.48
Oatp26F	0.275466	0.100928	3.78
CG17378	0.147912	0.14614	3.32
CG8668	1.8603	1.57681	3.16
CG8372	0.45405	0.405225	2.7
Akap200	1.47485	0.567056	4.68
CG32982	0.673334	0.101417	3.83
Oatp30B	0.294552	0.276209	2.91
GlcAT-S	0.464013	0.291895	4.09
jp	0.381819	0.463024	3.42
CG31717	1.09765	0.809829	2.65
Ror	0.557809	0.29939	2.65
CG16854	0.970333	0.528841	3.76
CycY	0.547663	0.59114	3.09
Pect	0.657037	0.791029	4.65
B4	0.465978	0.667693	3.71
CenG1A	1.30097	0.677702	3.94
CG15270	0.767908	0.5545	3.2
CG4168	0.124847	0.0803378	4
kek3	0.07325	1.30363	2.96
Trpgamma	0.752949	1.44123	3.96
Lrch	0.904616	1.02567	3.12
Sgt	0.633731	0.575448	3.07
Oli	0.571445	0.588197	3.15
Socs36E	1.09131	0.592781	3.09
Fas3	0.628218	0.126502	3.78
CG17321	0.237556	0.138924	3.03
Sidpn	0.343417	0.0444657	3.16
CG10132	0.224379	0.54711	3.76
CdGAPr	1.00274	0.767764	3.39
fbp	0.892019	0.504186	3.21
bwa	0.198386	0.120721	2.72
CG10947	0.146815	0.361712	3.49
CG16798	0.0768073	0.0280548	3.49
CG31678	0.205166	0.220687	3.25
CG9328	0.885451	0.720039	3.49
CG8677	1.78334	1.80143	3.72
Atg18b	0.30496	0.425997	3.72
Dap160	1.57941	1.72959	3.25
CG15186	0.0110932	0.0307413	3.35
Dmtn	0.493001	0.513678	3.35
Kap-alpha3	0.951316	0.744647	2.89
CG9399	0.151338	0.158053	2.89
tws	0.327073	0.366243	3.87
Mical	0.27876	0.247334	3.8
Fdh	0.110376	0.287071	2.8
MED7	0.238991	0.230584	3.43
CG5214	1.02034	1.25406	3.44
CG17734	0.506729	0.554713	3.44
dpr5	1.00032	1.82149	2.86
Cad87A	0	0.0261293	4.47
CG6959	1.17386	1.195	3.46
svp	0.0159361	0.038573	4.39
Past1	0.631867	0.548879	3.66
CG31345	0.146275	0.343316	4.31
sim	0.79492	0.461344	4.36
PK2-R1	0	0	3.24
Ace	1.11223	1.20105	3.22
yrt	0.945345	0.415078	3.97
flfl	1.35938	1.1686	2.72
Task6	0.650439	0.263358	4.08
Dop1R1	0.0623917	0	3.74
NK7.1	0.707652	0.81056	3.25
CG14853	0.578465	0.93369	4.34
put	1.12204	1.75504	4.41
CG6966	0.52216	0.588982	3.46
Ccm3	0.890599	0.980087	2.94
CG6218	0.533439	0.432333	2.53
glob1	0.218019	0.211015	3.31
tara	1.29041	0.389153	4.65
Pak3	1.58099	1.3305	3.15
Sur-8	1.40054	1.82287	3.21
CG7694	0.16213	0.205282	3.36
fray	0.245818	0.795201	3.36
fru	0.385169	0.187518	4.19
cdi	0.687298	0.417707	3.94
CG17193	0.0408052	0.0836157	2.97
Hs6st	0.909351	1.98634	3.24
2023-09-02	1.49568	1.25036	3.3
Calx	0.105601	0.0911597	2.9
RhoGAP93B	1.10189	0.581987	4.03
CG16791	0.673643	0.890659	2.7
CG3337	0.178345	0.395454	2.83
CG31176	0.00613091	0	2.63
mRpL35	0.324344	0.419436	2.92
Mitofilin	0.28667	0.619453	2.92
Efa6	0.471197	0.727426	3.65
Rpn9	0.579767	0.23661	2.69
CG31145	0.106617	0.618188	3.61
KrT95D	0.706401	0.576508	3.18
sba	0.985939	0.989595	3.35
TfIIA-S	1.53519	1.60002	3.54
SMC1	0.395241	0.313238	3.68
BRWD3	0.227266	0.171331	3.5
Nab2	0.500344	0.450673	3.5
atl	0.637499	0.38167	3.05
bai	1.28897	1.17977	2.9
Bili	0.678967	0.91955	3.9
danr	1.40833	0.976918	3.9
dan	1.14946	0.908562	3.07
jigr1	0.70859	1.16946	3.63
E(spl)m3-HLH	0.0368982	0.0154397	3.81
CG12290	0.860306	1.22426	3.58
CG6330	1.03719	0.767569	2.59
Men-b	0.710535	0.746471	4.12
CG5938	0.379522	0.577564	2.76
woc	0.368681	0.33893	3.04
mfrn	0.179478	0.225988	3.03
Cnx99A	1.18075	0.761147	3.75
TkR99D	0.122809	0.606413	3.89
Nlp	0.565547	0.472972	3.8
hdc	0.153289	0.0989265	2.57
PH4alphaEFB	0.610535	0.644819	3.66
tmod	1.34324	0.804632	3.82
5-HT7	0	0.059078	3.92
CG1607	0.0217375	0.0593107	4.14
kek6	0.850148	0.959356	3.64
heph	0.76847	1.1406	3.99
CG14591	0.456625	1.03555	3.22
Act42A	1.82611	1.71417	3.54
Fem-1	0.6645	0.779897	3.59
Elk	0	0	3.89
Mapmodulin	1.21287	1.41498	4.51
robl	1.48015	1.53629	3.24
CG14478	1.25058	1.87313	3.24
Rbcn-3A	0.671415	0.699938	4.4
CG14441	0.454239	0.482208	2.64
pod1	1.25644	1.06191	3.4
CG14440	1.28156	1.3404	2.64
CG9650	0.52886	1.0151	4.22
unc-119	1.82673	1.2464	3.47
sn	0.851013	0.94869	3.67
mys	0.778693	0.645884	3.35
CG2258	1.50954	1.4885	3.14
l(1)G0193	0.579726	0.97722	3.42
dpr14	1.89934	1.83777	3.1
Trxr-1	0.378975	1.14709	3.73
AP-1gamma	0.993861	1.35465	3.54
fend	0.629444	0.348386	3.38
Hex-A	0.321964	0.0844264	3.82
Gga	0.045042	0.183502	2.91
CG17841	0.679041	0.899683	3.49
flw	1.5495	1.03341	2.67
l(1)G0289	1.26516	0.902871	2.53
CG12643	0.395148	0.0350179	3.77
CG15309	1.85802	1.12868	3.06
X11Lbeta	1.79371	1.93713	3.32
Treh	0.25984	0.355995	4.36
shg	0.240585	0.347169	2.52
mago	0.278615	0.455915	3.81
tud	1.15952	1.0279	4.04
CG30389	1.31803	1.36627	3.46
CG18870	0.513789	1.3307	3.13
twz	0.853174	0.0635221	2.9
ari-2	1.10087	0.307418	4.16
RhoGEF2	1.21492	0.676929	2.95
CG5522	0.301464	0.341668	3.8
CG8401	0	0.77613	3.69
CG30089	0	0.0122543	3.56
Khc-73	1.87952	1.45149	2.61
unc-5	0.278884	0.110049	2.95
ckn	1.80728	0.674575	4.29
pcs	0.643243	0.44026	3.52
CG10139	0.808861	0.850597	2.87
RN-tre	0.593354	0.819529	2.87
Rpn13	0.688871	0.682321	4.09
fl(2)d	1.0568	1.09049	3.16
bbc	0.673215	1.13833	2.58
arr	0.51231	0.722152	2.68
Kdm4B	0.727569	0.811229	4.33
Psc	0.550867	0.851408	2.92
fra	0.248171	0.10993	3.17
Taz	0.154536	0.408376	4.28
Sin3A	1.32365	1.12487	4.13
Lac	1.04888	0.0977798	3.11
fdl	0.31425	0.963428	4
CG8321	0.371818	0.419719	3.85
CG8888	0.0257197	0	2.93
Sobp	0.0805596	0.0451459	3
shn	0.0571326	0.160713	4
CG7220	0.532741	0.658034	3.18
CG30015	1.45173	0.0281779	4
wde	1.41051	1.68325	3.29
Mef2	0.24159	0.312693	3.73
CG1513	0.931369	0.71156	3.67
PCB	0.0906659	0.20575	3.02
Pdk	0.599769	1.32652	4.26
CG1814	1.31787	1.02581	4.1
CG1888	0.396367	0.879335	3.66
Pkn	0.237183	0.634319	3.66
PAN2	0.186314	0.18874	3.35
Vps25	0.274513	0.635344	2.79
gcl	0.308257	1.01029	4.1
CG14767	1.17365	1.18416	3.69
mtt	0	0.0269561	3.31
sax	0.306081	0.317695	3.59
CG11191	0.223653	0.508441	2.72
Corin	1.30448	0.864249	3.51
CG1358	0.410153	0.2752	2.77
Rel	0.100346	0.35403	3.82
ptc	0.087893	0.0231074	2.77
Sam-S	1.14889	1.21762	2.98
CG11319	0.969955	0.738192	3
olf413	0.025123	0.0122433	3.11
CG33298	0.793639	0.427885	2.88
Nmda1	1.91592	1.61619	3.5
CG8360	0.132301	0.486908	2.7
Fur1	0.952937	1.97556	2.93
GCS2alpha	0.782381	0.993359	2.78
Tusp	1.18631	0.214906	4.19
AnxB10	0.385059	0.605338	3.12
Rab35	1.9883	1.78752	2.7
Pp2B-14D	0.96781	1.0078	2.85
CG13739	0.419322	0.35	4.26
Dg	1.94429	0.904099	3.26
dpr4	1.2221	0.83186	3.61
Nmdar2	0.43306	0.375495	3.24
Ddr	1.88158	0.780175	3.79
ChAT	1.28502	1.37475	3.53
qtc	1.7169	0.727478	3.44
Ac3	0.374524	0.24949	2.71
Eip74EF	1.36474	1.15378	4.26
CG32333	0.226415	0.568026	3.83
mim	0.394309	0.217806	3.3
Act5C	1.09704	1.07982	4.18
Gyc88E	0.321265	0.545583	2.73
Stat92E	0.394902	0.328595	2.83
jar	1.10348	0.698825	3.78
Mgat2	0.90368	1.21658	3.34
AcCoAS	0.336761	0.413747	3.75
kek5	1.20385	1.44591	3.57
ena	1.69583	0.721932	4.14
Trim9	0.0175765	0.013204	3.02
GlcAT-P	0.33458	0.0608943	3.09
lig	1.12461	0.794155	4.3
nrv2	0.0780381	0.521222	4.31
fabp	0.379458	1.04191	3.48
gukh	0.671495	1.68373	4.33
Dh31-R	0.847698	1.96915	3.92
CG31324	0.200855	0.720902	4.08
ths	0.785333	0.419918	4.34
eys	0.00992609	0.114142	3.02
CG6664	0.204935	0.318122	4.27
CG14400	0.134536	0.662531	4.08
Dop2R	0.579711	0.326475	3.33
CG9008	0.421692	0.108572	2.77
Octbeta1R	0.75268	0.156327	2.94
CG14669	0.444009	0.180503	3.64
CG3164	0.200102	0.183246	3.55
sdk	0.899359	0.105141	3.87
CG15237	0.591751	0.397551	2.54
hang	1.51205	1.34524	2.97
nuf	0.304641	0.21969	3.26
CG14408	1.20862	1.41491	2.52
mxt	0.699775	0.635344	2.83
Pde11	0.0452149	0.16499	3.4
CG34347	1.62727	0	3.58
CG34353	0	0	2.81
CG34355	1.89561	0.8042	2.69
CG34384	0.414822	0.326111	2.72
Rgk3	0.233752	1.98371	2.88
NaCP60E	1.29172	0.923239	2.76
NKAIN	1.48984	0.768176	2.93
spri	1.71902	0.298578	2.56
sif	0.477795	1.03657	3.53
alph	1.18789	1.08494	2.85
mib2	0.527138	0.795875	3.31
jing	1.47559	0.867525	3.64
p	0.935487	1.43671	3.19
Desat1	0.675633	0.828765	3.34
CG31751	0.996046	1.79056	3.26
e(y)3	0.812591	0.83251	2.58
5-HT2A	0.143225	0.219279	3
puc	0.382217	0.652915	3.71
CG2016	0.66397	0.744141	2.54
Pgk	0.688284	1.06779	4.05
alpha-Man-Ia	0.498234	0.471843	3.77
5PtaseI	0.590962	0.936802	2.9
CG42322	1.89559	1.5658	3.41
C3G	0.821389	0.345462	3.4
wech	1.71718	1.46041	2.77
2023-09-04	1.40332	0.943458	4.42
CG42450	0.97115	0.522057	4
kuz	1.48873	0.997369	3.47
pds5	0.293211	0.130494	3.85
CG42524	0.387682	0.283153	2.51
Pdfr	0.0617916	1.88472	4.34
ctrip	0.996949	1.18309	3.66
inaF-D	0.680667	0.730375	2.74
par-1	1.77272	1.65062	3.11
app	0.0303973	0.0638082	3.69
Baldspot	0.446121	0.362716	3.72
CG42594	0.280516	0.130384	2.65
alc	1.44035	1.80065	3.8
Dscam3	0.0450411	0.0508188	3.9
Xrp1	0.938585	1.1003	3.58
mgl	0.156658	0.0615302	2.6
CG42613	0.339031	0.371791	4.35
slim	0.183933	0.244074	3
CG42663	0.10729	0.1949	4.05
CG42668	0.949258	1.52651	3.94
CG42673	0.36613	0.334139	3.64
CG42674	1.07336	0.14683	4.22
larp	1.36323	1.48872	3.93
Axud1	0.344441	0.428931	3.02
tinc	1.2912	0.154068	2.9
fwe	0.854954	1.59654	3.64
LanB1	1.13826	1.05904	3.42
CG42747	0.233957	0	2.9
pico	1.69637	1.63939	3.89
aPKC	0.103561	0.134821	2.64
CG42788	0.752397	1.6032	3.59
dpr2	0.0726207	0.211014	2.69
sdt	1.54667	0.594952	3.78
osa	1.31657	0.97054	4.02
CG42795	1.03624	1.22725	4.22
kdn	1.14029	1.18854	3.17
Ptpmeg	1.1335	0.803912	3.24
CadN2	0.114342	0.154966	3.95
Sik3	0.658255	0.354259	2.86
CG43066	1.09439	1.19118	3.41
CG43078	0.764307	0.104942	3.81
Mi-2	0.813323	0.538791	2.92
nsl1	1.01179	1.20434	2.68
CG43085	0.0781563	0.158811	2.87
Arp3	0.512163	0.285461	2.68
Src64B	1.21295	0.942391	2.7
Evi5	1.88301	1.61664	4.06
cnc	0.477917	0.354434	2.53
CG43347	1.36749	0.882815	3.47
CG43373	0.208141	0	2.82
bin3	1.18457	1.37	3.44
CG6044	0.423625	0.963647	2.84
CG10384	1.40493	0.716114	3.41
PIP5K59B	1.30667	1.70354	3.13
l(2)k09913	1.01375	1.05552	2.66
CG3907	0.572336	0.780869	3.34
CG30419	0.130323	0.0806754	2.53
mAChR-A	0.859642	1.08378	3.8
uzip	1.49057	1.18849	4.31
CG30424	0.0487553	0.134466	3.74
Eps-15	0.94597	1.44422	3.21
GstE12	0.0187626	0.238087	3.21
p130CAS	0.837423	0.988379	4.08
mRpL17	0.803262	0.976434	3.07
miple2	1.43898	0.571096	3.13
fwd	1.30939	1.91549	4.19
Tudor-SN	0.297345	0.366119	3.07
DIP2	0.868711	0.96052	3.57
E(bx)	1.47952	1.53653	3.25
Cypl	0.0455647	0.19766	4.48
trio	0.58166	0.399955	4.31
Lpin	0.360203	0.719862	2.74
l(3)72Dr	0.0701021	0.0996532	3.47
Dark	0.502707	0.46468	2.95
sick	0.323496	0.0139568	3.45
jvl	0.934611	0.855479	3.85
dally	0.0798166	0.318237	2.76
spoon	0.794133	1.33066	2.54
sli	0.794923	0.621753	3.38
CG43759	0.0782126	0.0122709	3.98
Cyt-b5	1.54938	1.45473	2.88
CG43783	0.240242	0.250968	2.6
CG43778	0.2913	0.312085	3.32
SNF4Agamma	0.774937	0.942062	4.31
CG43901	0.190989	0.198036	4.07
CG43902	0.48373	1.04017	2.77
Glut1	0.330254	0.180556	3.99
Fife	0.123002	0.0287154	3.66
RhoGEF3	1.98665	1.20518	3.82
Rgk1	1.3253	1.64697	3.48
vih	0.964204	0.887094	3.47
Piezo	0.188589	0.297583	2.85
Src42A	1.42785	0.910714	2.54
Meltrin	0.171298	0.0623456	3.21
CG44242	1.59919	1.84643	2.84
CG44247	1.23992	0.708662	2.93
Neto	0.503349	0.314262	3.09
zip	1.42361	1.4338	3.92
mbl	0.208556	0.202321	3.62
mlt	1.24122	0.463918	3.6
CG44422	1.51739	1.08824	2.79
rad	0.953094	0.176841	2.51
Su(z)2	0.861055	1.36229	3.4
ttv	1.43867	0.647327	3.91
Fhos	0.0846022	0.238908	4.1
rg	1.01905	0.196962	3.78
CG44837	0.471713	0.0898132	3.73
sima	1.8705	1.60202	3.9
Bruce	1.17439	0.791165	4.46
Esyt2	0.00813111	0.12035	2.67
CG45263	0.125388	0.3845	4.19
PyK	0.208435	0.354459	2.8
Pak	0.858951	1.23967	4.2
FASN1	0.311614	0.140373	3.74
slmb	0.647869	0.625794	2.56
S6KL	0.344828	0.437773	2.7
Rap2l	1.27575	1.49243	3.76
hoip	0.0692305	0.0499887	3.51
l(3)02640	0.448447	0.680259	3.34
CG13937	1.06014	0.492714	3.33
msn	0.990528	0.600725	3.34
ZnT63C	0.483934	0.184465	4.31
CG11537	0.494596	0.339364	3.82
Eip63E	1.41235	1.17762	3.65
eIF5B	1.28252	0.716471	3.78
Ack	1.23768	0.247257	3.08
tipE	0.806478	1.13928	4.02
CG11357	0.626408	0.637584	2.52
Cip4	0.442191	0.558303	3.67
Con	0.0898708	0.674835	3.21
Kap3	0.562359	0.632789	3.7
Drak	0.692303	0.586971	2.95
Ptp10D	0.923107	0.545	3.4
Hsc70-3	1.49273	1.75279	3
Amun	1.83547	1.51823	3.24
mRpL49	0.332657	0.502846	3.02
CG32647	0.589328	0.389932	3.38
hep	0.749289	0.969218	2.54
AMPdeam	0.119561	0.201295	4.18
g	0.506687	0.844424	3.43
dpr8	0.222603	0.286567	2.98
NetB	0.14169	0.0409307	2.97
CG14411	0.342484	0.299836	2.52
CG9164	0.202501	0.133636	2.58
CG6340	0.910145	0.965529	3.68
CG9281	0.441568	0.746376	4.2
Scamp	1.41505	1.34886	2.64
CG8206	0.143665	0.670682	3.93
sd	1.55983	1.57487	2.7
eas	1.18198	1.51908	3.52
CG9917	0.403125	0.360721	3.31
goe	0.0936243	0.130935	3.33
Fim	0.585921	0.29685	2.59
Socs16D	0.763642	0.675328	3.56
stas	1.25167	1.30643	2.84
Frq2	1.21748	0.898146	3.47
bnb	0.721447	0.599434	2.7
CG8034	0.323425	0.12992	4.1
AP-1-2beta	0.776271	0.372361	3
CG14234	0.280149	1.22191	3
CG14186	0.483918	0.437704	4.05
Su(Tpl)	1.27647	1.52759	2.92
CG9231	0.286197	0.430007	3.44
Shal	1.251	1.97986	3.57
fz2	1.92192	1.06662	3.5
Atg3	1.0213	0.232951	2.96
mRpS26	0.36889	0.49075	2.68
hid	0.0430937	0.0873712	2.74
Ccn	0.479993	0.55813	4.45
Nc73EF	1.40884	1.35161	2.97
rogdi	0.453609	0.724249	3.04
CG3764	0.438324	0.425643	4.27
Nrt	1.98961	1.2955	2.87
CG9674	0.247572	0.228048	2.84
CG7272	0.0418152	0.0736047	3.62
mnd	1.53175	0.314863	2.93
CG17839	0.624733	0.187514	4.91
fz	0.178159	0.148456	3.72
Hsc70Cb	1.52401	1.86842	3
CG17364	0.929941	1.31723	3.39
Rgl	0.43173	0.790751	4.13
Abp1	0.201823	0.304723	2.59
CG10654	0.968325	1.08538	3.47
Nrx-IV	0.691675	0.811511	3.03
CG6024	1.23368	0.934987	2.66
CG11658	0.777289	0.749183	2.7
Aps	1.01365	0.868134	4
simj	0.976743	0.538995	4.28
CG32052	0.335415	0.103163	3.62
nudE	0.574494	0.857484	3.72
dpr6	0.170297	0.484537	4.18
CG6707	1.64681	1.47115	3.72
CG6767	0.988716	1.12085	2.98
CG4022	0.944961	1.0809	2.83
CG4080	0.82048	0.444459	2.51
CG4911	0.660134	0.536819	3.35
CG7120	0.859651	1.97192	2.91
CG6765	0.647357	0.623285	3.62
CG32354	0.012865	0.0728523	2.92
Idh	0.646381	0.69466	4.37
cert	0.137342	0.174183	2.76
Uba2	0.152115	0.0831183	2.73
Srp9	1.28851	0.687916	3.84
CG32373	1.19412	0.187313	3.27
PVRAP	0.05577	0.0361478	2.94
ssp6	0.188843	0.096188	3.61
CG13293	1.5356	1.07223	3.21
Usp47	0.456668	0.297046	2.98
Tektin-C	0.126322	0.836487	3
Uev1A	1.29377	1.27466	2.56
Dd	1.27242	1.3844	2.7
CG1722	0.249903	0.457209	3.29
Ntf-2	0.747452	0.932595	2.83
Mgstl	0.338114	0.452554	2.83
CG12194	0.811705	0.825167	3.65
Atet	1.90168	1.05042	3.13
CG15431	0.0628815	0.399528	3
toc	1.38859	1.87719	4.49
NTPase	0.563848	0.783123	2.81
Npc2a	0.240249	0.147238	3.07
CG4238	0.328759	0.453711	3.26
aop	1.12196	0.627866	3.09
Rim2	0.458192	0.862247	4.33
robo3	0.471285	0.517604	2.78
robo2	0.00889992	0	3.54
Pino	0.24518	0.779627	3.41
S	0.57375	0.386306	4.06
dock	0.723299	0.591776	3.31
